# Cholinergic interneurons in the dorsal striatum play an important role in the acquisition of duration memory

**DOI:** 10.1101/2023.08.18.553866

**Authors:** Masahiko Nishioka, Toshimichi Hata

## Abstract

Although the formation of duration memory is important to optimize the timing of behavior based on previous experiences, the neural mechanism of formation remains unclear. A previous study suggested that muscarinic acetylcholine 1 receptors (M1Rs) in the dorsal striatum of rats are involved in the consolidation of duration memory in interval timing. Therefore, cholinergic interneurons (ChIs) may also be involved in the formation of duration memory in interval timing because ChIs activate M1Rs in the dorsal striatum. In the Exp. 1A, rats underwent a peak interval (PI)-20 s training. During the training, two different trials were randomly presented. One was a food trial in which the initial lever press was reinforced 20 s after the start of the trial (i.e., fixed interval (FI), 20 s). The other was an empty trial in which the reinforcement did not occur for 80 s. After sufficient training, the rats responded at approximately 20 s in the empty trials. They were then subjected to a PI-40 s training (i.e., FI, 40 s) after ChI lesions were present in the dorsal striatum. In this training, the sham-lesioned group responded frequently at approximately 40 s, whereas the ChI-lesioned group responded at approximately 20 s. As the PI-40 s additional learning progressed in the Exp. 1B, the ChI-lesioned group frequently responded at approximately 40 s, similar to that of the sham-lesioned group. In the following PI-20 s re-shift training, the ChI-lesioned group responded similar to the sham-lesioned group. In Exp. 2 of another cohort, the results of a PI-20 s training after the occurrence of ChI lesions were similar to that before the presence of the lesion. Together, these results suggest that ChI lesions delayed only the acquisition of new duration memory, but had no effect on the adjustment of behavior associated with changing the reinforcement schedule of the PI-training and interval timing itself.
