## Supplementary material for "Cholinergic interneurons in the dorsal striatum play an important role in the acquisition of duration memory": STable1

### Sheet: Sheet1
S Table 1 Mean (±SEM) of R²s, peak rates, and widths from session 28 to the test in Exp. 1A.
		Sessions
	Group	28			29			Baseline (30)			Shift			Test
Session by Session
R²	aCSF	0.899	-0.035		0.922	-0.017		0.944	-0.013		0.678	-0.097		0.737	-0.057
	ChAT-SAP	0.901	-0.023		0.94	-0.013		0.93	-0.01		0.709	-0.045		0.728	-0.057
Peak rate	aCSF	2.067	-0.118269		3.458	-0.31433		2.125	-0.172344		3.113	-0.30263		2.05	-0.210608
	ChAT-SAP	2.913	-0.287767		3.373	-0.351645		2.187	-0.409831		2.64	-0.409831		1.807	-0.25235
Trial by trial
Width	aCSF	22.007	-1.988		22.532	-1.7		21.882	-1.613		33.107	-4.523		19.595	-2.678
	ChAT-SAP	21.701	-2.083		19.42	-1.792		19.296	-1.932		22.043	-2.514		13.476	-1.617
