## Supplementary material for "Cholinergic interneurons in the dorsal striatum play an important role in the acquisition of duration memory": STable2

### Sheet: Sheet1
S Table 2 Mean Median (±SEM) width of three phases in the shift training in Exp. 1A.
	Group	Early			Middle			Late
Width	aCSF	21.875	-3.159		36.5	-5.788		40.875	-6.212
	ChAT-SAP	15.95	-1.913		17.3	-2.221		28.95	-4.405
