## Supplementary material for "Cholinergic interneurons in the dorsal striatum play an important role in the acquisition of duration memory": STable3

### Sheet: Sheet1
S Table 3 Mean (±SEM) of R², peak rates, and widths from the additional learning to the re-shift trainings in Exp. 1B.
		Blocks									Sessions
	Group	1			2			3			re-shift 1			re-shift 2
Session by Session
R²	aCSF	0.706	-0.038		0.773	-0.062		0.822	-0.017		0.774	-0.029		0.804	-0.039
	ChAT-SAP	0.617	-0.084		0.82	-0.027		0.872	-0.013		0.852	-0.018		0.886	-0.018
Peak rate	aCSF	2.019	-0.208667		2.915	-0.226333		2.874	-0.284667		2.674	-0.243		3.03	-0.241333
	ChAT-SAP	2.513	-0.322794		3.385	-0.287085		3.275	-0.21991		3.458	-0.196929		3.608	-0.345775
Trial by trial
Width	aCSF	25.598	-3.26633		40.387	-3.932		35.206	-3.777		31.316	-4.17867		28.946	-2.86967
	ChAT-SAP	33.994	-4.36462		39.347	-3.94		36.274	-3.02394		31.834	-2.13511		31.041	-2.87404
