## Supplementary material for "Cholinergic interneurons in the dorsal striatum play an important role in the acquisition of duration memory": STable4

### Sheet: Sheet1
S Table 4 Mean (±SEM) of R²s, peak rates, and widths from sessions four to the pre- and post-lesion sessions in Exp. 2.
		Sessions
	Group	4			5			Pre(6)			Post
Session by Session
R²	aCSF	0.882	-0.0343948		0.894	-0.0264575		0.872	-0.0415761		0.9	-0.020788
	ChAT-SAP	0.858	-0.0245677		0.88	-0.0136067		0.839	-0.0517811		0.878	-0.0143626
Peak rate	aCSF	2.314	-0.31749		2.286	-0.4494		1.991	-0.416139		2.238	-0.261551
	ChAT-SAP	2.01	-0.158367		2.048	-0.175753		1.686	-0.246055		1.962	-0.179155
Trial by trial
Width	aCSF	14.933	-1.35916		13.002	-2.05499		11.673	-2.42993		13.989	-1.40263
	ChAT-SAP	12.24	-0.91543		11.675	-1.92384		10.781	-1.22952		11.085	-0.97855
